# Loss of HMCES is synthetic lethal with APOBEC activity in cancer cells

**DOI:** 10.1101/2021.02.05.429803

**Authors:** Josep Biayna, Isabel Garcia-Cao, Miguel M. Álvarez, Marina Salvadores, Jose Espinosa-Carrasco, Marcel McCullough, Fran Supek, Travis H. Stracker

**Affiliations:** Genome Data Science, Institute for Research in Biomedicine (IRB Barcelona), The Barcelona Institute of Science and Technology, C/ Baldiri Reixac 10, Barcelona 08028, Spain; Genomic Instability and Cancer, Institute for Research in Biomedicine (IRB Barcelona), The Barcelona Institute of Science and Technology, C/ Baldiri Reixac 10, Barcelona 08028, Spain; Catalan Institution for Advanced Studies (ICREA), Passeig de Lluís Companys, 23, 08010 Barcelona, Spain; National Cancer Institute, Center for Cancer Research, Radiation Oncology Branch, 10 Center Dr, Building 10, Bethesda, MD 20814, USA

**Keywords:** APOBEC, HMCES, synthetic lethality, lung cancer, CRISPR/Cas9

## Abstract

Analysis of cancer mutagenic signatures provides information about the origin of mutations and can inform the use of clinical therapies, including immunotherapy. In particular, APOBEC3A (A3A) has emerged as a major driver of mutagenesis in cancer cells and its expression results in DNA damage and susceptibility to treatment with inhibitors of the ATR and CHK1 checkpoint kinases. Here we report the implementation of CRISPR/Cas9 genetic screening to identify susceptibilities of multiple A3A-expressing lung adenocarcinoma cell lines. We identify HMCES, a protein recently linked to the protection of abasic sites, as a central protein for the tolerance of A3A expression. HMCES depletion results in synthetic lethality with A3A expression specifically in a TP53-mutant background. Analysis of previous screening data reveals a strong association between A3A mutational signatures and sensitivity to HMCES loss and indicates that HMCES is specialized in protecting against a narrow spectrum of DNA damaging agents in addition to A3A. We experimentally show that both HMCES disruption and A3A expression increase susceptibility of cancer cells to ionizing radiation, oxidative stress and ATR inhibition; strategies that are often applied in tumor therapies. Overall, our results suggest that HMCES is an attractive target for selective treatment of A3A expressing tumors.
