## Supplementary material for "Loss of HMCES is synthetic lethal with APOBEC activity in cancer cells": Tables S2, S3, S6 and S7 in excel format: S3 Table.xlsx

### Sheet: merged_GOPROCESS
			A549_TP-/-_t9			A549_TP-/-_t12			A549_TP-/-_t15			LXF289_t5			LXF289_t10			LXF289_t15
GO Term	Description	Enrichment	P-value	FDR	Enrichment	P-value	FDR	Enrichment	P-value	FDR	Enrichment	P-value	FDR	Enrichment	P-value	FDR	Enrichment	P-value	FDR
GO:1900264	positive regulation of DNA-directed DNA polymerase activity	21.11	1.02e-05	0.159	NA	NA	NA	NA	NA	NA	NA	NA	NA	NA	NA	NA	NA	NA	NA
GO:1900262	regulation of DNA-directed DNA polymerase activity	21.11	1.02e-05	0.0796	NA	NA	NA	NA	NA	NA	NA	NA	NA	NA	NA	NA	NA	NA	NA
GO:0002309	T cell proliferation involved in immune response	76.11	1.05e-05	0.0547	NA	NA	NA	NA	NA	NA	NA	NA	NA	NA	NA	NA	NA	NA	NA
GO:0097164	ammonium ion metabolic process	1.83	1.5e-05	0.0584	NA	NA	NA	NA	NA	NA	NA	NA	NA	NA	NA	NA	NA	NA	NA
GO:0006281	DNA repair	2.12	8.79e-05	0.274	NA	NA	NA	1.91	5.9e-06	0.0921	NA	NA	NA	2.1	2.24e-07	0.000498	4.27	2.7e-18	1.4e-14
GO:0071103	DNA conformation change	3.1	8.87e-05	0.231	NA	NA	NA	NA	NA	NA	NA	NA	NA	9.72	0.000664	0.0934	5.91	3.74e-05	0.00517
GO:0031960	response to corticosteroid	1.99	0.000131	0.292	NA	NA	NA	NA	NA	NA	NA	NA	NA	NA	NA	NA	NA	NA	NA
GO:0051384	response to glucocorticoid	2.04	0.000131	0.256	NA	NA	NA	NA	NA	NA	NA	NA	NA	NA	NA	NA	NA	NA	NA
GO:1903047	mitotic cell cycle process	3.83	0.000134	0.232	NA	NA	NA	NA	NA	NA	NA	NA	NA	8.59	0.000394	0.0714	2.55	2.79e-06	0.000604
GO:0032201	telomere maintenance via semi-conservative replication	4.35	0.000151	0.236	NA	NA	NA	NA	NA	NA	NA	NA	NA	NA	NA	NA	NA	NA	NA
GO:0051276	chromosome organization	2.2	0.000176	0.249	NA	NA	NA	NA	NA	NA	NA	NA	NA	NA	NA	NA	2.99	1.23e-07	4.92e-05
GO:1902275	regulation of chromatin organization	1.52	0.000242	0.314	NA	NA	NA	NA	NA	NA	NA	NA	NA	NA	NA	NA	NA	NA	NA
GO:0010948	negative regulation of cell cycle process	4.17	0.000395	0.474	NA	NA	NA	NA	NA	NA	NA	NA	NA	3.06	0.000452	0.0728	NA	NA	NA
GO:0007346	regulation of mitotic cell cycle	3.46	0.000437	0.487	NA	NA	NA	NA	NA	NA	NA	NA	NA	2.82	0.000258	0.0559	NA	NA	NA
GO:0051783	regulation of nuclear division	1.63	0.000439	0.457	NA	NA	NA	NA	NA	NA	NA	NA	NA	NA	NA	NA	NA	NA	NA
GO:0022402	cell cycle process	2.88	0.000458	0.446	NA	NA	NA	NA	NA	NA	NA	NA	NA	NA	NA	NA	2.3	6.07e-07	0.000197
GO:0006260	DNA replication	1.68	0.000475	0.436	NA	NA	NA	NA	NA	NA	NA	NA	NA	2.82	1.32e-05	0.00857	4.49	3.83e-09	2.39e-06
GO:0000075	cell cycle checkpoint	7.59	0.0005	0.434	NA	NA	NA	NA	NA	NA	NA	NA	NA	6.17	0.000506	0.0766	3.87	6.36e-05	0.00813
GO:0006297	nucleotide-excision repair, DNA gap filling	4.74	0.000507	0.416	NA	NA	NA	NA	NA	NA	NA	NA	NA	NA	NA	NA	11.45	1.84e-05	0.00281
GO:0051461	positive regulation of corticotropin secretion	5.9	0.000512	0.399	NA	NA	NA	NA	NA	NA	NA	NA	NA	NA	NA	NA	NA	NA	NA
GO:0032392	DNA geometric change	3.6	0.000602	0.448	NA	NA	NA	NA	NA	NA	NA	NA	NA	14.49	0.000448	0.0728	3.01	3.49e-05	0.00496
GO:0006302	double-strand break repair	2.71	0.00062	0.44	1.53	0.000817	0.85	NA	NA	NA	NA	NA	NA	2.48	1.87e-05	0.0104	2.61	2.45e-09	1.6e-06
GO:0046631	alpha-beta T cell activation	1.83	0.000653	0.443	NA	NA	NA	NA	NA	NA	NA	NA	NA	NA	NA	NA	NA	NA	NA
GO:0002727	regulation of natural killer cell cytokine production	5.98	0.000737	0.479	NA	NA	NA	NA	NA	NA	NA	NA	NA	NA	NA	NA	NA	NA	NA
GO:0060401	cytosolic calcium ion transport	2.27	0.00076	0.475	NA	NA	NA	NA	NA	NA	NA	NA	NA	NA	NA	NA	NA	NA	NA
GO:0019722	calcium-mediated signaling	1.47	0.000784	0.47	NA	NA	NA	NA	NA	NA	NA	NA	NA	NA	NA	NA	NA	NA	NA
GO:0019724	B cell mediated immunity	6.34	0.000792	0.458	NA	NA	NA	NA	NA	NA	NA	NA	NA	NA	NA	NA	NA	NA	NA
GO:0006298	mismatch repair	4.1	0.000861	0.48	NA	NA	NA	NA	NA	NA	NA	NA	NA	NA	NA	NA	NA	NA	NA
GO:0045930	negative regulation of mitotic cell cycle	7.27	0.00087	0.468	NA	NA	NA	NA	NA	NA	NA	NA	NA	2.34	0.000127	0.0321	NA	NA	NA
GO:0031056	regulation of histone modification	1.55	0.000894	0.465	NA	NA	NA	NA	NA	NA	NA	NA	NA	NA	NA	NA	NA	NA	NA
GO:0006120	mitochondrial electron transport, NADH to ubiquinone	NA	NA	NA	2.82	6.23e-06	0.0972	NA	NA	NA	NA	NA	NA	NA	NA	NA	NA	NA	NA
GO:0007080	mitotic metaphase plate congression	NA	NA	NA	327.3	0.000164	1	NA	NA	NA	NA	NA	NA	NA	NA	NA	NA	NA	NA
GO:0072594	establishment of protein localization to organelle	NA	NA	NA	19.98	0.000182	0.945	NA	NA	NA	NA	NA	NA	NA	NA	NA	2.42	9.04e-05	0.011
GO:0009059	macromolecule biosynthetic process	NA	NA	NA	2.1	0.000202	0.787	NA	NA	NA	NA	NA	NA	1.67	3.37e-07	0.000584	1.47	1.19e-08	5.97e-06
GO:0034645	cellular macromolecule biosynthetic process	NA	NA	NA	2.34	0.000248	0.776	NA	NA	NA	NA	NA	NA	1.71	1.36e-07	0.000354	2.33	4.3e-09	2.49e-06
GO:0051310	metaphase plate congression	NA	NA	NA	252.29	0.000309	0.804	NA	NA	NA	NA	NA	NA	NA	NA	NA	NA	NA	NA
GO:0016032	viral process	NA	NA	NA	2.94	0.000345	0.768	NA	NA	NA	NA	NA	NA	2.38	6.88e-05	0.0203	1.63	1.79e-07	6.83e-05
GO:0044403	symbiont process	NA	NA	NA	2.94	0.000345	0.672	NA	NA	NA	NA	NA	NA	2.38	6.88e-05	0.0199	1.63	1.79e-07	6.66e-05
GO:2001234	negative regulation of apoptotic signaling pathway	NA	NA	NA	2.35	0.000436	0.755	NA	NA	NA	NA	NA	NA	NA	NA	NA	NA	NA	NA
GO:0051303	establishment of chromosome localization	NA	NA	NA	189.22	0.000581	0.907	NA	NA	NA	NA	NA	NA	NA	NA	NA	NA	NA	NA
GO:0050000	chromosome localization	NA	NA	NA	180.75	0.000618	0.877	NA	NA	NA	NA	NA	NA	NA	NA	NA	NA	NA	NA
GO:0036297	interstrand cross-link repair	NA	NA	NA	2.34	0.000658	0.855	NA	NA	NA	NA	NA	NA	2.62	5.74e-06	0.00427	13.39	4.85e-18	1.89e-14
GO:0042759	long-chain fatty acid biosynthetic process	NA	NA	NA	4.26	0.000672	0.806	NA	NA	NA	NA	NA	NA	NA	NA	NA	NA	NA	NA
GO:0048268	clathrin coat assembly	NA	NA	NA	2.45	0.000712	0.794	NA	NA	NA	NA	NA	NA	NA	NA	NA	NA	NA	NA
GO:0006610	ribosomal protein import into nucleus	NA	NA	NA	4541.25	0.000834	0.814	NA	NA	NA	NA	NA	NA	NA	NA	NA	4534.25	0.000836	0.0669
GO:0031291	Ran protein signal transduction	NA	NA	NA	4541.25	0.000834	0.766	NA	NA	NA	NA	NA	NA	NA	NA	NA	4534.25	0.000836	0.0666
GO:0007079	mitotic chromosome movement towards spindle pole	NA	NA	NA	4541.25	0.000834	0.723	NA	NA	NA	NA	NA	NA	NA	NA	NA	4534.25	0.000836	0.0662
GO:0006259	DNA metabolic process	NA	NA	NA	2.75	0.000841	0.691	2.41	1.99e-05	0.156	NA	NA	NA	1.49	4.55e-06	0.00373	3.18	7.85e-15	1.53e-11
GO:0016114	terpenoid biosynthetic process	NA	NA	NA	2.51	0.000849	0.663	NA	NA	NA	NA	NA	NA	NA	NA	NA	NA	NA	NA
GO:0044265	cellular macromolecule catabolic process	NA	NA	NA	21.83	0.000858	0.638	NA	NA	NA	NA	NA	NA	NA	NA	NA	1.64	3.75e-07	0.000127
GO:0006289	nucleotide-excision repair	NA	NA	NA	9.04	0.000944	0.67	NA	NA	NA	NA	NA	NA	NA	NA	NA	6.37	2.72e-05	0.00397
GO:0006974	cellular response to DNA damage stimulus	NA	NA	NA	NA	NA	NA	2.38	5.19e-05	0.27	NA	NA	NA	4.95	4.04e-05	0.0175	3.24	9.49e-15	1.65e-11
GO:0045003	double-strand break repair via synthesis-dependent strand annealing	NA	NA	NA	NA	NA	NA	178.09	8e-05	0.312	NA	NA	NA	NA	NA	NA	NA	NA	NA
GO:0034641	cellular nitrogen compound metabolic process	NA	NA	NA	NA	NA	NA	1.47	9.47e-05	0.296	NA	NA	NA	1.78	3.62e-08	0.000188	1.43	5.63e-14	8.79e-11
GO:1901360	organic cyclic compound metabolic process	NA	NA	NA	NA	NA	NA	1.45	0.000182	0.474	NA	NA	NA	1.72	6.92e-07	0.000981	1.92	4.06e-15	9.05e-12
GO:0051013	microtubule severing	NA	NA	NA	NA	NA	NA	8.16	0.000229	0.51	NA	NA	NA	NA	NA	NA	NA	NA	NA
GO:0014866	skeletal myofibril assembly	NA	NA	NA	NA	NA	NA	3027.5	0.00033	0.644	NA	NA	NA	NA	NA	NA	NA	NA	NA
GO:1903944	negative regulation of hepatocyte apoptotic process	NA	NA	NA	NA	NA	NA	3027.5	0.00033	0.573	NA	NA	NA	NA	NA	NA	NA	NA	NA
GO:1903943	regulation of hepatocyte apoptotic process	NA	NA	NA	NA	NA	NA	3027.5	0.00033	0.515	NA	NA	NA	NA	NA	NA	NA	NA	NA
GO:0015838	amino-acid betaine transport	NA	NA	NA	NA	NA	NA	6.37	0.000352	0.499	NA	NA	NA	NA	NA	NA	NA	NA	NA
GO:0046322	negative regulation of fatty acid oxidation	NA	NA	NA	NA	NA	NA	39.95	0.000357	0.464	NA	NA	NA	NA	NA	NA	NA	NA	NA
GO:0046483	heterocycle metabolic process	NA	NA	NA	NA	NA	NA	1.46	0.00041	0.493	NA	NA	NA	1.45	6.75e-08	0.000211	2.05	1.72e-17	5.36e-14
GO:0006139	nucleobase-containing compound metabolic process	NA	NA	NA	NA	NA	NA	1.48	0.000418	0.466	NA	NA	NA	1.52	8.34e-10	1.3e-05	2.13	5.71e-19	4.46e-15
GO:0070588	calcium ion transmembrane transport	NA	NA	NA	NA	NA	NA	1.76	0.000463	0.482	NA	NA	NA	NA	NA	NA	NA	NA	NA
GO:0006725	cellular aromatic compound metabolic process	NA	NA	NA	NA	NA	NA	1.45	0.000469	0.458	NA	NA	NA	1.44	5.95e-08	0.000232	2.01	8.74e-17	2.27e-13
GO:1990079	cartilage homeostasis	NA	NA	NA	NA	NA	NA	86.5	0.000503	0.462	NA	NA	NA	NA	NA	NA	NA	NA	NA
GO:0099703	induction of synaptic vesicle exocytosis by positive regulation of presynaptic cytosolic calcium ion concentration	NA	NA	NA	NA	NA	NA	8.45	0.000552	0.479	NA	NA	NA	NA	NA	NA	NA	NA	NA
GO:0099533	positive regulation of presynaptic cytosolic calcium concentration	NA	NA	NA	NA	NA	NA	8.45	0.000552	0.454	NA	NA	NA	NA	NA	NA	NA	NA	NA
GO:0000724	double-strand break repair via homologous recombination	NA	NA	NA	NA	NA	NA	13.63	0.000604	0.471	NA	NA	NA	3.29	4.19e-05	0.0172	9.05	9.29e-07	0.000254
GO:0000725	recombinational repair	NA	NA	NA	NA	NA	NA	13.49	0.000632	0.47	NA	NA	NA	3.26	4.88e-05	0.0181	8.96	1.03e-06	0.000278
GO:0034334	adherens junction maintenance	NA	NA	NA	NA	NA	NA	11.72	0.000632	0.449	NA	NA	NA	NA	NA	NA	NA	NA	NA
GO:0048041	focal adhesion assembly	NA	NA	NA	NA	NA	NA	2.27	0.000728	0.494	NA	NA	NA	NA	NA	NA	NA	NA	NA
GO:0007045	cell-substrate adherens junction assembly	NA	NA	NA	NA	NA	NA	2.27	0.000728	0.474	NA	NA	NA	NA	NA	NA	NA	NA	NA
GO:0090304	nucleic acid metabolic process	NA	NA	NA	NA	NA	NA	1.53	0.000769	0.48	NA	NA	NA	1.57	4.85e-09	3.78e-05	1.66	5.66e-21	8.83e-17
GO:0090181	regulation of cholesterol metabolic process	NA	NA	NA	NA	NA	NA	12.26	0.000773	0.464	NA	NA	NA	NA	NA	NA	NA	NA	NA
GO:1901142	insulin metabolic process	NA	NA	NA	NA	NA	NA	4.94	0.000838	0.485	NA	NA	NA	NA	NA	NA	NA	NA	NA
GO:0032077	positive regulation of deoxyribonuclease activity	NA	NA	NA	NA	NA	NA	75.69	0.000988	0.551	NA	NA	NA	NA	NA	NA	NA	NA	NA
GO:0050684	regulation of mRNA processing	NA	NA	NA	NA	NA	NA	NA	NA	NA	7.04	7.92e-06	0.124	NA	NA	NA	1.98	1.07e-06	0.000283
GO:0110104	mRNA alternative polyadenylation	NA	NA	NA	NA	NA	NA	NA	NA	NA	48.14	4.29e-05	0.335	NA	NA	NA	NA	NA	NA
GO:0043484	regulation of RNA splicing	NA	NA	NA	NA	NA	NA	NA	NA	NA	6.21	6.69e-05	0.348	1.74	0.000961	0.117	1.95	5.37e-06	0.00102
GO:0016071	mRNA metabolic process	NA	NA	NA	NA	NA	NA	NA	NA	NA	2.38	7.32e-05	0.286	2.85	3.09e-07	0.000603	1.7	4.39e-10	4.03e-07
GO:1903311	regulation of mRNA metabolic process	NA	NA	NA	NA	NA	NA	NA	NA	NA	3.88	0.000108	0.337	2.78	0.000172	0.0384	1.67	4.52e-08	2.02e-05
GO:0033119	negative regulation of RNA splicing	NA	NA	NA	NA	NA	NA	NA	NA	NA	27.67	0.000151	0.392	NA	NA	NA	18.24	0.000684	0.059
GO:0090666	scaRNA localization to Cajal body	NA	NA	NA	NA	NA	NA	NA	NA	NA	35.97	0.000168	0.375	NA	NA	NA	181.37	0.000177	0.0191
GO:0090670	RNA localization to Cajal body	NA	NA	NA	NA	NA	NA	NA	NA	NA	35.97	0.000168	0.328	NA	NA	NA	181.37	0.000177	0.0189
GO:0090685	RNA localization to nucleus	NA	NA	NA	NA	NA	NA	NA	NA	NA	35.97	0.000168	0.291	NA	NA	NA	181.37	0.000177	0.0188
GO:0006405	RNA export from nucleus	NA	NA	NA	NA	NA	NA	NA	NA	NA	9.18	0.000172	0.269	3.03	0.000299	0.0622	11.81	1.28e-08	6.06e-06
GO:1990120	messenger ribonucleoprotein complex assembly	NA	NA	NA	NA	NA	NA	NA	NA	NA	115.33	0.000192	0.272	NA	NA	NA	NA	NA	NA
GO:0048024	regulation of mRNA splicing, via spliceosome	NA	NA	NA	NA	NA	NA	NA	NA	NA	7.61	0.000208	0.27	NA	NA	NA	2.12	1.1e-05	0.00178
GO:0051641	cellular localization	NA	NA	NA	NA	NA	NA	NA	NA	NA	3.23	0.000261	0.314	1.45	5.06e-05	0.0179	2.08	1.6e-06	0.000378
GO:2000255	negative regulation of male germ cell proliferation	NA	NA	NA	NA	NA	NA	NA	NA	NA	93.88	0.000289	0.322	NA	NA	NA	NA	NA	NA
GO:1905937	negative regulation of germ cell proliferation	NA	NA	NA	NA	NA	NA	NA	NA	NA	93.88	0.000289	0.301	NA	NA	NA	NA	NA	NA
GO:0008380	RNA splicing	NA	NA	NA	NA	NA	NA	NA	NA	NA	3.63	0.00039	0.38	2.58	2.32e-05	0.0121	2.37	2e-09	1.56e-06
GO:0046907	intracellular transport	NA	NA	NA	NA	NA	NA	NA	NA	NA	4.91	0.0004	0.368	1.51	0.000318	0.0645	2.53	1.13e-07	4.65e-05
GO:0000377	RNA splicing, via transesterification reactions with bulged adenosine as nucleophile	NA	NA	NA	NA	NA	NA	NA	NA	NA	5.43	0.000555	0.482	3.29	7.08e-07	0.00092	4.21	1.14e-08	6.12e-06
GO:0000398	mRNA splicing, via spliceosome	NA	NA	NA	NA	NA	NA	NA	NA	NA	5.43	0.000555	0.456	3.29	7.08e-07	0.000849	4.21	1.14e-08	5.92e-06
GO:0032023	trypsinogen activation	NA	NA	NA	NA	NA	NA	NA	NA	NA	1651.36	0.000606	0.473	NA	NA	NA	NA	NA	NA
GO:0051168	nuclear export	NA	NA	NA	NA	NA	NA	NA	NA	NA	7.5	0.000626	0.465	2.93	0.000115	0.0298	9.64	1.09e-07	4.6e-05
GO:0050658	RNA transport	NA	NA	NA	NA	NA	NA	NA	NA	NA	4.75	0.000634	0.45	2.42	0.000332	0.0657	8.1	6.53e-07	0.000208
GO:0050657	nucleic acid transport	NA	NA	NA	NA	NA	NA	NA	NA	NA	4.75	0.000634	0.43	2.42	0.000332	0.0649	8.1	6.53e-07	0.000204
GO:0000375	RNA splicing, via transesterification reactions	NA	NA	NA	NA	NA	NA	NA	NA	NA	5.32	0.000639	0.415	3.23	1.05e-06	0.00109	4.13	1.66e-08	7.63e-06
GO:0051236	establishment of RNA localization	NA	NA	NA	NA	NA	NA	NA	NA	NA	4.7	0.00067	0.418	2.39	0.000411	0.0712	8.02	7.14e-07	0.000214
GO:0032868	response to insulin	NA	NA	NA	NA	NA	NA	NA	NA	NA	3.51	0.000672	0.403	NA	NA	NA	NA	NA	NA
GO:0072382	minus-end-directed vesicle transport along microtubule	NA	NA	NA	NA	NA	NA	NA	NA	NA	1397.31	0.000716	0.414	NA	NA	NA	NA	NA	NA
GO:0001192	maintenance of transcriptional fidelity during DNA-templated transcription elongation	NA	NA	NA	NA	NA	NA	NA	NA	NA	1211	0.000826	0.46	NA	NA	NA	NA	NA	NA
GO:0001193	maintenance of transcriptional fidelity during DNA-templated transcription elongation from RNA polymerase II promoter	NA	NA	NA	NA	NA	NA	NA	NA	NA	1211	0.000826	0.444	NA	NA	NA	NA	NA	NA
GO:0006614	SRP-dependent cotranslational protein targeting to membrane	NA	NA	NA	NA	NA	NA	NA	NA	NA	4.69	0.000878	0.457	3.11	4.67e-05	0.0178	3.28	2.01e-07	7.28e-05
GO:0000961	negative regulation of mitochondrial RNA catabolic process	NA	NA	NA	NA	NA	NA	NA	NA	NA	44.3	0.000939	0.473	NA	NA	NA	NA	NA	NA
GO:0032388	positive regulation of intracellular transport	NA	NA	NA	NA	NA	NA	NA	NA	NA	9.27	0.00094	0.458	NA	NA	NA	NA	NA	NA
GO:0016070	RNA metabolic process	NA	NA	NA	NA	NA	NA	NA	NA	NA	NA	NA	NA	2.21	3.4e-07	0.00053	1.57	3.9e-12	4.68e-09
GO:0051054	positive regulation of DNA metabolic process	NA	NA	NA	NA	NA	NA	NA	NA	NA	NA	NA	NA	1.94	8.41e-07	0.000938	2.34	1.27e-06	0.000315
GO:0036298	recombinational interstrand cross-link repair	NA	NA	NA	NA	NA	NA	NA	NA	NA	NA	NA	NA	1068.53	1.65e-06	0.00161	2267.12	3.4e-07	0.000118
GO:0033554	cellular response to stress	NA	NA	NA	NA	NA	NA	NA	NA	NA	NA	NA	NA	3.67	2.54e-06	0.00233	2.05	2.53e-10	2.63e-07
GO:0022616	DNA strand elongation	NA	NA	NA	NA	NA	NA	NA	NA	NA	NA	NA	NA	7.33	3.37e-06	0.00292	NA	NA	NA
GO:0051052	regulation of DNA metabolic process	NA	NA	NA	NA	NA	NA	NA	NA	NA	NA	NA	NA	2.18	5.1e-06	0.00398	1.9	7.2e-07	0.000212
GO:0031124	mRNA 3'-end processing	NA	NA	NA	NA	NA	NA	NA	NA	NA	NA	NA	NA	4.21	8.35e-06	0.00592	NA	NA	NA
GO:0019083	viral transcription	NA	NA	NA	NA	NA	NA	NA	NA	NA	NA	NA	NA	2.28	9.22e-06	0.00626	8.41	2.05e-06	0.000476
GO:0006396	RNA processing	NA	NA	NA	NA	NA	NA	NA	NA	NA	NA	NA	NA	2.25	1.51e-05	0.0094	1.66	4.25e-09	2.55e-06
GO:0006271	DNA strand elongation involved in DNA replication	NA	NA	NA	NA	NA	NA	NA	NA	NA	NA	NA	NA	8.41	1.56e-05	0.00935	NA	NA	NA
GO:0000956	nuclear-transcribed mRNA catabolic process	NA	NA	NA	NA	NA	NA	NA	NA	NA	NA	NA	NA	2.32	1.65e-05	0.00952	2.59	6.59e-07	0.000202
GO:0043170	macromolecule metabolic process	NA	NA	NA	NA	NA	NA	NA	NA	NA	NA	NA	NA	1.28	2.32e-05	0.0125	1.23	3.4e-13	4.82e-10
GO:0006613	cotranslational protein targeting to membrane	NA	NA	NA	NA	NA	NA	NA	NA	NA	NA	NA	NA	3.09	3.27e-05	0.0165	3.11	7.56e-07	0.000219
GO:0010564	regulation of cell cycle process	NA	NA	NA	NA	NA	NA	NA	NA	NA	NA	NA	NA	2.39	3.73e-05	0.0182	2.03	0.000676	0.0586
GO:0051028	mRNA transport	NA	NA	NA	NA	NA	NA	NA	NA	NA	NA	NA	NA	3.16	3.78e-05	0.0179	7.53	5.06e-05	0.00663
GO:1903895	negative regulation of IRE1-mediated unfolded protein response	NA	NA	NA	NA	NA	NA	NA	NA	NA	NA	NA	NA	257.66	3.78e-05	0.0174	NA	NA	NA
GO:1901987	regulation of cell cycle phase transition	NA	NA	NA	NA	NA	NA	NA	NA	NA	NA	NA	NA	3.62	3.92e-05	0.0175	1.9	0.000129	0.0146
GO:0006413	translational initiation	NA	NA	NA	NA	NA	NA	NA	NA	NA	NA	NA	NA	2.52	4.1e-05	0.0173	6.41	1.63e-05	0.00252
GO:0045292	mRNA cis splicing, via spliceosome	NA	NA	NA	NA	NA	NA	NA	NA	NA	NA	NA	NA	100.92	4.33e-05	0.0173	223.91	0.000375	0.0352
GO:0045047	protein targeting to ER	NA	NA	NA	NA	NA	NA	NA	NA	NA	NA	NA	NA	2.94	4.56e-05	0.0178	3.04	4.62e-07	0.000153
GO:0010212	response to ionizing radiation	NA	NA	NA	NA	NA	NA	NA	NA	NA	NA	NA	NA	11.91	4.96e-05	0.018	2.35	3.37e-05	0.00487
GO:1901990	regulation of mitotic cell cycle phase transition	NA	NA	NA	NA	NA	NA	NA	NA	NA	NA	NA	NA	3.69	5.27e-05	0.0183	2.98	0.000108	0.0127
GO:0071475	cellular hyperosmotic salinity response	NA	NA	NA	NA	NA	NA	NA	NA	NA	NA	NA	NA	212.46	5.6e-05	0.019	64.66	0.000772	0.0634
GO:1901576	organic substance biosynthetic process	NA	NA	NA	NA	NA	NA	NA	NA	NA	NA	NA	NA	1.29	5.71e-05	0.019	1.22	0.000267	0.0269
GO:0007089	traversing start control point of mitotic cell cycle	NA	NA	NA	NA	NA	NA	NA	NA	NA	NA	NA	NA	43.39	5.76e-05	0.0187	NA	NA	NA
GO:0048193	Golgi vesicle transport	NA	NA	NA	NA	NA	NA	NA	NA	NA	NA	NA	NA	2.56	5.81e-05	0.0185	NA	NA	NA
GO:0071479	cellular response to ionizing radiation	NA	NA	NA	NA	NA	NA	NA	NA	NA	NA	NA	NA	21.5	6.21e-05	0.0194	NA	NA	NA
GO:1900738	positive regulation of phospholipase C-activating G protein-coupled receptor signaling pathway	NA	NA	NA	NA	NA	NA	NA	NA	NA	NA	NA	NA	14.46	6.49e-05	0.0199	NA	NA	NA
GO:0006397	mRNA processing	NA	NA	NA	NA	NA	NA	NA	NA	NA	NA	NA	NA	2.8	6.74e-05	0.0202	1.61	1.47e-07	5.74e-05
GO:1901991	negative regulation of mitotic cell cycle phase transition	NA	NA	NA	NA	NA	NA	NA	NA	NA	NA	NA	NA	4.51	8.35e-05	0.0237	NA	NA	NA
GO:0006401	RNA catabolic process	NA	NA	NA	NA	NA	NA	NA	NA	NA	NA	NA	NA	2.02	8.45e-05	0.0236	2.37	9.09e-07	0.000253
GO:0006402	mRNA catabolic process	NA	NA	NA	NA	NA	NA	NA	NA	NA	NA	NA	NA	2.1	8.47e-05	0.0232	5.37	5.41e-06	0.00102
GO:0072599	establishment of protein localization to endoplasmic reticulum	NA	NA	NA	NA	NA	NA	NA	NA	NA	NA	NA	NA	2.83	8.92e-05	0.024	8.96	1.08e-06	0.000281
GO:0010608	posttranscriptional regulation of gene expression	NA	NA	NA	NA	NA	NA	NA	NA	NA	NA	NA	NA	1.49	0.0001	0.0265	1.56	8.26e-06	0.00148
GO:0044238	primary metabolic process	NA	NA	NA	NA	NA	NA	NA	NA	NA	NA	NA	NA	1.25	0.00012	0.0307	1.18	9.59e-10	8.32e-07
GO:0009058	biosynthetic process	NA	NA	NA	NA	NA	NA	NA	NA	NA	NA	NA	NA	1.28	0.00013	0.0322	1.21	0.000304	0.0291
GO:1904814	regulation of protein localization to chromosome, telomeric region	NA	NA	NA	NA	NA	NA	NA	NA	NA	NA	NA	NA	9.87	0.00013	0.0318	97.16	3.45e-05	0.00494
GO:0006913	nucleocytoplasmic transport	NA	NA	NA	NA	NA	NA	NA	NA	NA	NA	NA	NA	2.44	0.000144	0.0345	6.39	2.61e-06	0.000574
GO:0070972	protein localization to endoplasmic reticulum	NA	NA	NA	NA	NA	NA	NA	NA	NA	NA	NA	NA	2.68	0.000149	0.0353	8.13	2.88e-06	0.000616
GO:0006612	protein targeting to membrane	NA	NA	NA	NA	NA	NA	NA	NA	NA	NA	NA	NA	2.3	0.000154	0.0359	5.63	5.74e-05	0.00741
GO:0000184	nuclear-transcribed mRNA catabolic process, nonsense-mediated decay	NA	NA	NA	NA	NA	NA	NA	NA	NA	NA	NA	NA	2.09	0.000159	0.0365	3.01	8.05e-08	3.49e-05
GO:1901988	negative regulation of cell cycle phase transition	NA	NA	NA	NA	NA	NA	NA	NA	NA	NA	NA	NA	4.19	0.00016	0.0361	NA	NA	NA
GO:0051169	nuclear transport	NA	NA	NA	NA	NA	NA	NA	NA	NA	NA	NA	NA	2.41	0.000184	0.0404	6.32	2.99e-06	0.000623
GO:0044249	cellular biosynthetic process	NA	NA	NA	NA	NA	NA	NA	NA	NA	NA	NA	NA	1.34	0.000275	0.0588	2.37	0.00011	0.0128
GO:0070716	mismatch repair involved in maintenance of fidelity involved in DNA-dependent DNA replication	NA	NA	NA	NA	NA	NA	NA	NA	NA	NA	NA	NA	3633	0.000275	0.058	2267.12	0.000441	0.0405
GO:0033044	regulation of chromosome organization	NA	NA	NA	NA	NA	NA	NA	NA	NA	NA	NA	NA	2.66	0.000301	0.0619	2.43	0.000206	0.0214
GO:0032508	DNA duplex unwinding	NA	NA	NA	NA	NA	NA	NA	NA	NA	NA	NA	NA	15.47	0.000327	0.0655	3.07	3.99e-05	0.00542
GO:0051716	cellular response to stimulus	NA	NA	NA	NA	NA	NA	NA	NA	NA	NA	NA	NA	2.23	0.000349	0.0673	2.58	9.78e-05	0.0117
GO:1901796	regulation of signal transduction by p53 class mediator	NA	NA	NA	NA	NA	NA	NA	NA	NA	NA	NA	NA	3.33	0.000366	0.0697	3.12	0.000488	0.0443
GO:0006937	regulation of muscle contraction	NA	NA	NA	NA	NA	NA	NA	NA	NA	NA	NA	NA	1.87	0.000377	0.0708	NA	NA	NA
GO:0044237	cellular metabolic process	NA	NA	NA	NA	NA	NA	NA	NA	NA	NA	NA	NA	1.25	0.00038	0.0706	1.19	2.26e-12	2.93e-09
GO:0051100	negative regulation of binding	NA	NA	NA	NA	NA	NA	NA	NA	NA	NA	NA	NA	108.77	0.000393	0.0721	NA	NA	NA
GO:1900736	regulation of phospholipase C-activating G protein-coupled receptor signaling pathway	NA	NA	NA	NA	NA	NA	NA	NA	NA	NA	NA	NA	11.57	0.000397	0.0713	NA	NA	NA
GO:0071704	organic substance metabolic process	NA	NA	NA	NA	NA	NA	NA	NA	NA	NA	NA	NA	1.2	0.000407	0.0721	1.16	2.24e-09	1.59e-06
GO:0070203	regulation of establishment of protein localization to telomere	NA	NA	NA	NA	NA	NA	NA	NA	NA	NA	NA	NA	10.46	0.000408	0.0716	123.66	1.35e-05	0.00213
GO:0034770	histone H4-K20 methylation	NA	NA	NA	NA	NA	NA	NA	NA	NA	NA	NA	NA	16.31	0.000414	0.0709	NA	NA	NA
GO:0006807	nitrogen compound metabolic process	NA	NA	NA	NA	NA	NA	NA	NA	NA	NA	NA	NA	1.25	0.00042	0.0713	1.18	1.8e-09	1.47e-06
GO:0007093	mitotic cell cycle checkpoint	NA	NA	NA	NA	NA	NA	NA	NA	NA	NA	NA	NA	3.31	0.00043	0.0722	NA	NA	NA
GO:0032470	positive regulation of endoplasmic reticulum calcium ion concentration	NA	NA	NA	NA	NA	NA	NA	NA	NA	NA	NA	NA	4541.25	0.000437	0.0726	NA	NA	NA
GO:1903515	calcium ion transport from cytosol to endoplasmic reticulum	NA	NA	NA	NA	NA	NA	NA	NA	NA	NA	NA	NA	4541.25	0.000437	0.0718	NA	NA	NA
GO:1900180	regulation of protein localization to nucleus	NA	NA	NA	NA	NA	NA	NA	NA	NA	NA	NA	NA	8.34	0.000465	0.074	NA	NA	NA
GO:0050650	chondroitin sulfate proteoglycan biosynthetic process	NA	NA	NA	NA	NA	NA	NA	NA	NA	NA	NA	NA	32.75	0.000475	0.0749	NA	NA	NA
GO:0050654	chondroitin sulfate proteoglycan metabolic process	NA	NA	NA	NA	NA	NA	NA	NA	NA	NA	NA	NA	32.75	0.000475	0.0742	NA	NA	NA
GO:0034655	nucleobase-containing compound catabolic process	NA	NA	NA	NA	NA	NA	NA	NA	NA	NA	NA	NA	1.49	0.000504	0.0778	4.04	2.38e-06	0.000537
GO:0043983	histone H4-K12 acetylation	NA	NA	NA	NA	NA	NA	NA	NA	NA	NA	NA	NA	30.06	0.000504	0.0771	NA	NA	NA
GO:0014883	transition between fast and slow fiber	NA	NA	NA	NA	NA	NA	NA	NA	NA	NA	NA	NA	6.4	0.000525	0.0788	NA	NA	NA
GO:0035552	oxidative single-stranded DNA demethylation	NA	NA	NA	NA	NA	NA	NA	NA	NA	NA	NA	NA	55.55	0.000539	0.0802	NA	NA	NA
GO:0006027	glycosaminoglycan catabolic process	NA	NA	NA	NA	NA	NA	NA	NA	NA	NA	NA	NA	2.77	0.000615	0.0906	NA	NA	NA
GO:1904816	positive regulation of protein localization to chromosome, telomeric region	NA	NA	NA	NA	NA	NA	NA	NA	NA	NA	NA	NA	15.73	0.000647	0.0943	113.36	1.94e-05	0.00294
GO:0034470	ncRNA processing	NA	NA	NA	NA	NA	NA	NA	NA	NA	NA	NA	NA	6.33	0.000652	0.0943	1.71	0.000168	0.0182
GO:0090240	positive regulation of histone H4 acetylation	NA	NA	NA	NA	NA	NA	NA	NA	NA	NA	NA	NA	115.33	0.000653	0.0935	NA	NA	NA
GO:0019219	regulation of nucleobase-containing compound metabolic process	NA	NA	NA	NA	NA	NA	NA	NA	NA	NA	NA	NA	1.36	0.000662	0.0939	NA	NA	NA
GO:0070202	regulation of establishment of protein localization to chromosome	NA	NA	NA	NA	NA	NA	NA	NA	NA	NA	NA	NA	9.59	0.000698	0.0972	113.36	1.94e-05	0.00291
GO:2001251	negative regulation of chromosome organization	NA	NA	NA	NA	NA	NA	NA	NA	NA	NA	NA	NA	3.71	0.000726	0.1	NA	NA	NA
GO:0006026	aminoglycan catabolic process	NA	NA	NA	NA	NA	NA	NA	NA	NA	NA	NA	NA	2.66	0.00073	0.0999	NA	NA	NA
GO:0006310	DNA recombination	NA	NA	NA	NA	NA	NA	NA	NA	NA	NA	NA	NA	1.45	0.000744	0.101	5.79	8.43e-07	0.000239
GO:0046700	heterocycle catabolic process	NA	NA	NA	NA	NA	NA	NA	NA	NA	NA	NA	NA	1.45	0.000744	0.1	1.77	2.23e-06	0.000511
GO:0051726	regulation of cell cycle	NA	NA	NA	NA	NA	NA	NA	NA	NA	NA	NA	NA	2.18	0.000768	0.102	1.68	0.000665	0.0579
GO:0006412	translation	NA	NA	NA	NA	NA	NA	NA	NA	NA	NA	NA	NA	3.78	0.00077	0.102	5.05	6.36e-05	0.00807
GO:0006022	aminoglycan metabolic process	NA	NA	NA	NA	NA	NA	NA	NA	NA	NA	NA	NA	1.87	0.000832	0.109	NA	NA	NA
GO:0044260	cellular macromolecule metabolic process	NA	NA	NA	NA	NA	NA	NA	NA	NA	NA	NA	NA	1.31	0.00084	0.109	1.26	7.26e-11	8.09e-08
GO:0042493	response to drug	NA	NA	NA	NA	NA	NA	NA	NA	NA	NA	NA	NA	5.29	0.000861	0.111	NA	NA	NA
GO:0008152	metabolic process	NA	NA	NA	NA	NA	NA	NA	NA	NA	NA	NA	NA	1.2	0.000904	0.116	1.16	3e-10	2.92e-07
GO:0006888	ER to Golgi vesicle-mediated transport	NA	NA	NA	NA	NA	NA	NA	NA	NA	NA	NA	NA	2.77	0.000919	0.117	NA	NA	NA
GO:0043488	regulation of mRNA stability	NA	NA	NA	NA	NA	NA	NA	NA	NA	NA	NA	NA	1.71	0.000933	0.117	1.81	0.000244	0.0249
GO:0010389	regulation of G2/M transition of mitotic cell cycle	NA	NA	NA	NA	NA	NA	NA	NA	NA	NA	NA	NA	4.44	0.000949	0.118	4.71	4.29e-06	0.000838
GO:1990036	calcium ion import into sarcoplasmic reticulum	NA	NA	NA	NA	NA	NA	NA	NA	NA	NA	NA	NA	3027.5	0.000959	0.119	NA	NA	NA
GO:1903233	regulation of calcium ion-dependent exocytosis of neurotransmitter	NA	NA	NA	NA	NA	NA	NA	NA	NA	NA	NA	NA	3027.5	0.000959	0.118	NA	NA	NA
GO:0045745	positive regulation of G protein-coupled receptor signaling pathway	NA	NA	NA	NA	NA	NA	NA	NA	NA	NA	NA	NA	5.4	0.000975	0.118	NA	NA	NA
GO:0031123	RNA 3'-end processing	NA	NA	NA	NA	NA	NA	NA	NA	NA	NA	NA	NA	2.86	0.000995	0.119	NA	NA	NA
GO:0022618	ribonucleoprotein complex assembly	NA	NA	NA	NA	NA	NA	NA	NA	NA	NA	NA	NA	NA	NA	NA	2.41	2.07e-09	1.54e-06
GO:0034622	cellular protein-containing complex assembly	NA	NA	NA	NA	NA	NA	NA	NA	NA	NA	NA	NA	NA	NA	NA	2.5	2.35e-09	1.6e-06
GO:0071826	ribonucleoprotein complex subunit organization	NA	NA	NA	NA	NA	NA	NA	NA	NA	NA	NA	NA	NA	NA	NA	2.3	7.8e-09	4.35e-06
GO:0065003	protein-containing complex assembly	NA	NA	NA	NA	NA	NA	NA	NA	NA	NA	NA	NA	NA	NA	NA	2.1	1.24e-08	6.06e-06
GO:0042276	error-prone translesion synthesis	NA	NA	NA	NA	NA	NA	NA	NA	NA	NA	NA	NA	NA	NA	NA	15.05	2.98e-07	0.000106
GO:0071897	DNA biosynthetic process	NA	NA	NA	NA	NA	NA	NA	NA	NA	NA	NA	NA	NA	NA	NA	5.76	1.13e-06	0.000289
GO:0019985	translesion synthesis	NA	NA	NA	NA	NA	NA	NA	NA	NA	NA	NA	NA	NA	NA	NA	9.41	1.18e-06	0.000298
GO:0043933	protein-containing complex subunit organization	NA	NA	NA	NA	NA	NA	NA	NA	NA	NA	NA	NA	NA	NA	NA	1.82	1.36e-06	0.000331
GO:0000731	DNA synthesis involved in DNA repair	NA	NA	NA	NA	NA	NA	NA	NA	NA	NA	NA	NA	NA	NA	NA	8.12	1.47e-06	0.000353
GO:0000723	telomere maintenance	NA	NA	NA	NA	NA	NA	NA	NA	NA	NA	NA	NA	NA	NA	NA	7.22	2.61e-06	0.000581
GO:0051649	establishment of localization in cell	NA	NA	NA	NA	NA	NA	NA	NA	NA	NA	NA	NA	NA	NA	NA	2.36	2.93e-06	0.000617
GO:0007049	cell cycle	NA	NA	NA	NA	NA	NA	NA	NA	NA	NA	NA	NA	NA	NA	NA	2.45	3e-06	0.000617
GO:0034660	ncRNA metabolic process	NA	NA	NA	NA	NA	NA	NA	NA	NA	NA	NA	NA	NA	NA	NA	1.68	3.16e-06	0.000641
GO:0032200	telomere organization	NA	NA	NA	NA	NA	NA	NA	NA	NA	NA	NA	NA	NA	NA	NA	4.62	3.89e-06	0.000778
GO:0044419	interspecies interaction between organisms	NA	NA	NA	NA	NA	NA	NA	NA	NA	NA	NA	NA	NA	NA	NA	1.48	4.15e-06	0.00082
GO:0044270	cellular nitrogen compound catabolic process	NA	NA	NA	NA	NA	NA	NA	NA	NA	NA	NA	NA	NA	NA	NA	1.74	4.95e-06	0.000954
GO:1904869	regulation of protein localization to Cajal body	NA	NA	NA	NA	NA	NA	NA	NA	NA	NA	NA	NA	NA	NA	NA	151.14	5.85e-06	0.00109
GO:1904871	positive regulation of protein localization to Cajal body	NA	NA	NA	NA	NA	NA	NA	NA	NA	NA	NA	NA	NA	NA	NA	151.14	5.85e-06	0.00107
GO:0022607	cellular component assembly	NA	NA	NA	NA	NA	NA	NA	NA	NA	NA	NA	NA	NA	NA	NA	1.63	7.25e-06	0.00132
GO:1904356	regulation of telomere maintenance via telomere lengthening	NA	NA	NA	NA	NA	NA	NA	NA	NA	NA	NA	NA	NA	NA	NA	9.44	8.38e-06	0.00149
GO:0019439	aromatic compound catabolic process	NA	NA	NA	NA	NA	NA	NA	NA	NA	NA	NA	NA	NA	NA	NA	1.7	8.51e-06	0.00149
GO:0006950	response to stress	NA	NA	NA	NA	NA	NA	NA	NA	NA	NA	NA	NA	NA	NA	NA	1.28	8.75e-06	0.00152
GO:1904851	positive regulation of establishment of protein localization to telomere	NA	NA	NA	NA	NA	NA	NA	NA	NA	NA	NA	NA	NA	NA	NA	136.03	9.18e-06	0.00157
GO:0006301	postreplication repair	NA	NA	NA	NA	NA	NA	NA	NA	NA	NA	NA	NA	NA	NA	NA	7.68	9.21e-06	0.00156
GO:0032204	regulation of telomere maintenance	NA	NA	NA	NA	NA	NA	NA	NA	NA	NA	NA	NA	NA	NA	NA	8.03	9.77e-06	0.00164
GO:0032206	positive regulation of telomere maintenance	NA	NA	NA	NA	NA	NA	NA	NA	NA	NA	NA	NA	NA	NA	NA	11.03	1.01e-05	0.00168
GO:0015931	nucleobase-containing compound transport	NA	NA	NA	NA	NA	NA	NA	NA	NA	NA	NA	NA	NA	NA	NA	6.17	1.08e-05	0.00177
GO:0000278	mitotic cell cycle	NA	NA	NA	NA	NA	NA	NA	NA	NA	NA	NA	NA	NA	NA	NA	3.78	1.14e-05	0.00183
GO:1904358	positive regulation of telomere maintenance via telomere lengthening	NA	NA	NA	NA	NA	NA	NA	NA	NA	NA	NA	NA	NA	NA	NA	13.3	1.2e-05	0.00191
GO:1902749	regulation of cell cycle G2/M phase transition	NA	NA	NA	NA	NA	NA	NA	NA	NA	NA	NA	NA	NA	NA	NA	4.33	1.41e-05	0.0022
GO:0006605	protein targeting	NA	NA	NA	NA	NA	NA	NA	NA	NA	NA	NA	NA	NA	NA	NA	2.74	2.3e-05	0.00342
GO:0009057	macromolecule catabolic process	NA	NA	NA	NA	NA	NA	NA	NA	NA	NA	NA	NA	NA	NA	NA	2.29	2.48e-05	0.00365
GO:0051053	negative regulation of DNA metabolic process	NA	NA	NA	NA	NA	NA	NA	NA	NA	NA	NA	NA	NA	NA	NA	4.12	3.62e-05	0.00508
GO:1901361	organic cyclic compound catabolic process	NA	NA	NA	NA	NA	NA	NA	NA	NA	NA	NA	NA	NA	NA	NA	1.65	3.68e-05	0.00513
GO:0071840	cellular component organization or biogenesis	NA	NA	NA	NA	NA	NA	NA	NA	NA	NA	NA	NA	NA	NA	NA	1.34	3.78e-05	0.00517
GO:0090150	establishment of protein localization to membrane	NA	NA	NA	NA	NA	NA	NA	NA	NA	NA	NA	NA	NA	NA	NA	4.5	4.18e-05	0.00562
GO:1904874	positive regulation of telomerase RNA localization to Cajal body	NA	NA	NA	NA	NA	NA	NA	NA	NA	NA	NA	NA	NA	NA	NA	90.68	4.43e-05	0.00591
GO:2001020	regulation of response to DNA damage stimulus	NA	NA	NA	NA	NA	NA	NA	NA	NA	NA	NA	NA	NA	NA	NA	2.04	4.48e-05	0.00592
GO:0006996	organelle organization	NA	NA	NA	NA	NA	NA	NA	NA	NA	NA	NA	NA	NA	NA	NA	1.55	5.32e-05	0.00692
GO:0007292	female gamete generation	NA	NA	NA	NA	NA	NA	NA	NA	NA	NA	NA	NA	NA	NA	NA	90.68	6.72e-05	0.00846
GO:0070987	error-free translesion synthesis	NA	NA	NA	NA	NA	NA	NA	NA	NA	NA	NA	NA	NA	NA	NA	9.01	7.53e-05	0.00941
GO:0000077	DNA damage checkpoint	NA	NA	NA	NA	NA	NA	NA	NA	NA	NA	NA	NA	NA	NA	NA	5.54	7.63e-05	0.00944
GO:1904872	regulation of telomerase RNA localization to Cajal body	NA	NA	NA	NA	NA	NA	NA	NA	NA	NA	NA	NA	NA	NA	NA	75.57	8.2e-05	0.0101
GO:0033365	protein localization to organelle	NA	NA	NA	NA	NA	NA	NA	NA	NA	NA	NA	NA	NA	NA	NA	2.06	9.62e-05	0.0116
GO:0032212	positive regulation of telomere maintenance via telomerase	NA	NA	NA	NA	NA	NA	NA	NA	NA	NA	NA	NA	NA	NA	NA	12.41	0.000102	0.0121
GO:2000573	positive regulation of DNA biosynthetic process	NA	NA	NA	NA	NA	NA	NA	NA	NA	NA	NA	NA	NA	NA	NA	8.15	0.000104	0.0122
GO:0006376	mRNA splice site selection	NA	NA	NA	NA	NA	NA	NA	NA	NA	NA	NA	NA	NA	NA	NA	9.08	0.000116	0.0135
GO:0016043	cellular component organization	NA	NA	NA	NA	NA	NA	NA	NA	NA	NA	NA	NA	NA	NA	NA	1.32	0.000117	0.0134
GO:1903046	meiotic cell cycle process	NA	NA	NA	NA	NA	NA	NA	NA	NA	NA	NA	NA	NA	NA	NA	3.27	0.000141	0.0159
GO:0061013	regulation of mRNA catabolic process	NA	NA	NA	NA	NA	NA	NA	NA	NA	NA	NA	NA	NA	NA	NA	1.61	0.000149	0.0167
GO:0065004	protein-DNA complex assembly	NA	NA	NA	NA	NA	NA	NA	NA	NA	NA	NA	NA	NA	NA	NA	2.74	0.000152	0.0169
GO:0060249	anatomical structure homeostasis	NA	NA	NA	NA	NA	NA	NA	NA	NA	NA	NA	NA	NA	NA	NA	2.28	0.000155	0.0172
GO:2000278	regulation of DNA biosynthetic process	NA	NA	NA	NA	NA	NA	NA	NA	NA	NA	NA	NA	NA	NA	NA	5.91	0.000156	0.0172
GO:0043043	peptide biosynthetic process	NA	NA	NA	NA	NA	NA	NA	NA	NA	NA	NA	NA	NA	NA	NA	4.55	0.000164	0.0179
GO:0016072	rRNA metabolic process	NA	NA	NA	NA	NA	NA	NA	NA	NA	NA	NA	NA	NA	NA	NA	1.93	0.000202	0.0213
GO:0044271	cellular nitrogen compound biosynthetic process	NA	NA	NA	NA	NA	NA	NA	NA	NA	NA	NA	NA	NA	NA	NA	2.83	0.000203	0.0212
GO:0006283	transcription-coupled nucleotide-excision repair	NA	NA	NA	NA	NA	NA	NA	NA	NA	NA	NA	NA	NA	NA	NA	4.95	0.000206	0.0213
GO:0006406	mRNA export from nucleus	NA	NA	NA	NA	NA	NA	NA	NA	NA	NA	NA	NA	NA	NA	NA	9.06	0.000242	0.0248
GO:0006364	rRNA processing	NA	NA	NA	NA	NA	NA	NA	NA	NA	NA	NA	NA	NA	NA	NA	1.99	0.000249	0.0252
GO:0000381	regulation of alternative mRNA splicing, via spliceosome	NA	NA	NA	NA	NA	NA	NA	NA	NA	NA	NA	NA	NA	NA	NA	2.17	0.000275	0.0275
GO:1990700	nucleolar chromatin organization	NA	NA	NA	NA	NA	NA	NA	NA	NA	NA	NA	NA	NA	NA	NA	3627.4	0.000276	0.0274
GO:0032210	regulation of telomere maintenance via telomerase	NA	NA	NA	NA	NA	NA	NA	NA	NA	NA	NA	NA	NA	NA	NA	8.43	0.000277	0.0274
GO:2001022	positive regulation of response to DNA damage stimulus	NA	NA	NA	NA	NA	NA	NA	NA	NA	NA	NA	NA	NA	NA	NA	2.61	0.00028	0.0274
GO:0031570	DNA integrity checkpoint	NA	NA	NA	NA	NA	NA	NA	NA	NA	NA	NA	NA	NA	NA	NA	4.82	0.000291	0.0284
GO:0008156	negative regulation of DNA replication	NA	NA	NA	NA	NA	NA	NA	NA	NA	NA	NA	NA	NA	NA	NA	10.23	0.000295	0.0286
GO:0000076	DNA replication checkpoint	NA	NA	NA	NA	NA	NA	NA	NA	NA	NA	NA	NA	NA	NA	NA	21.13	0.0003	0.0289
GO:1902579	multi-organism localization	NA	NA	NA	NA	NA	NA	NA	NA	NA	NA	NA	NA	NA	NA	NA	4.68	0.000335	0.0319
GO:0044766	multi-organism transport	NA	NA	NA	NA	NA	NA	NA	NA	NA	NA	NA	NA	NA	NA	NA	4.68	0.000335	0.0317
GO:0000209	protein polyubiquitination	NA	NA	NA	NA	NA	NA	NA	NA	NA	NA	NA	NA	NA	NA	NA	1.68	0.000377	0.0353
GO:0045934	negative regulation of nucleobase-containing compound metabolic process	NA	NA	NA	NA	NA	NA	NA	NA	NA	NA	NA	NA	NA	NA	NA	1.32	0.000382	0.0355
GO:0006275	regulation of DNA replication	NA	NA	NA	NA	NA	NA	NA	NA	NA	NA	NA	NA	NA	NA	NA	5.22	0.00042	0.0387
GO:0045851	pH reduction	NA	NA	NA	NA	NA	NA	NA	NA	NA	NA	NA	NA	NA	NA	NA	1.99	0.000447	0.0408
GO:0071168	protein localization to chromatin	NA	NA	NA	NA	NA	NA	NA	NA	NA	NA	NA	NA	NA	NA	NA	188.93	0.000507	0.0457
GO:0044774	mitotic DNA integrity checkpoint	NA	NA	NA	NA	NA	NA	NA	NA	NA	NA	NA	NA	NA	NA	NA	9.69	0.000508	0.0455
GO:0051452	intracellular pH reduction	NA	NA	NA	NA	NA	NA	NA	NA	NA	NA	NA	NA	NA	NA	NA	2.39	0.000531	0.0473
GO:0043903	regulation of symbiosis, encompassing mutualism through parasitism	NA	NA	NA	NA	NA	NA	NA	NA	NA	NA	NA	NA	NA	NA	NA	1.76	0.000576	0.0511
GO:2001252	positive regulation of chromosome organization	NA	NA	NA	NA	NA	NA	NA	NA	NA	NA	NA	NA	NA	NA	NA	3.94	0.000581	0.0512
GO:0035825	homologous recombination	NA	NA	NA	NA	NA	NA	NA	NA	NA	NA	NA	NA	NA	NA	NA	2.69	0.000594	0.0521
GO:0031145	anaphase-promoting complex-dependent catabolic process	NA	NA	NA	NA	NA	NA	NA	NA	NA	NA	NA	NA	NA	NA	NA	3.48	0.000687	0.0589
GO:0071705	nitrogen compound transport	NA	NA	NA	NA	NA	NA	NA	NA	NA	NA	NA	NA	NA	NA	NA	1.89	0.000695	0.0593
GO:0000245	spliceosomal complex assembly	NA	NA	NA	NA	NA	NA	NA	NA	NA	NA	NA	NA	NA	NA	NA	8.31	0.000709	0.0602
GO:0071824	protein-DNA complex subunit organization	NA	NA	NA	NA	NA	NA	NA	NA	NA	NA	NA	NA	NA	NA	NA	2.39	0.00073	0.0616
GO:0030490	maturation of SSU-rRNA	NA	NA	NA	NA	NA	NA	NA	NA	NA	NA	NA	NA	NA	NA	NA	18.72	0.000746	0.0626
GO:0019068	virion assembly	NA	NA	NA	NA	NA	NA	NA	NA	NA	NA	NA	NA	NA	NA	NA	3.53	0.00075	0.0626
GO:0010558	negative regulation of macromolecule biosynthetic process	NA	NA	NA	NA	NA	NA	NA	NA	NA	NA	NA	NA	NA	NA	NA	1.31	0.000759	0.063
GO:0044248	cellular catabolic process	NA	NA	NA	NA	NA	NA	NA	NA	NA	NA	NA	NA	NA	NA	NA	1.27	0.000763	0.063
GO:0042797	tRNA transcription by RNA polymerase III	NA	NA	NA	NA	NA	NA	NA	NA	NA	NA	NA	NA	NA	NA	NA	105.76	0.000773	0.0632
GO:0000462	maturation of SSU-rRNA from tricistronic rRNA transcript (SSU-rRNA, 5.8S rRNA, LSU-rRNA)	NA	NA	NA	NA	NA	NA	NA	NA	NA	NA	NA	NA	NA	NA	NA	4.01	0.000786	0.0639
GO:0043487	regulation of RNA stability	NA	NA	NA	NA	NA	NA	NA	NA	NA	NA	NA	NA	NA	NA	NA	1.72	0.000809	0.0655
GO:0045739	positive regulation of DNA repair	NA	NA	NA	NA	NA	NA	NA	NA	NA	NA	NA	NA	NA	NA	NA	2.87	0.00083	0.0668
GO:0009987	cellular process	NA	NA	NA	NA	NA	NA	NA	NA	NA	NA	NA	NA	NA	NA	NA	1.05	0.000855	0.0674
GO:0007339	binding of sperm to zona pellucida	NA	NA	NA	NA	NA	NA	NA	NA	NA	NA	NA	NA	NA	NA	NA	36.76	0.000895	0.0702
GO:1901998	toxin transport	NA	NA	NA	NA	NA	NA	NA	NA	NA	NA	NA	NA	NA	NA	NA	35.8	0.000977	0.0762
GO:1904976	cellular response to bleomycin	NA	NA	NA	NA	NA	NA	NA	NA	NA	NA	NA	NA	NA	NA	NA	1813.7	0.000981	0.0762
GO:1904975	response to bleomycin	NA	NA	NA	NA	NA	NA	NA	NA	NA	NA	NA	NA	NA	NA	NA	1813.7	0.000981	0.0758
GO:0048519	negative regulation of biological process	NA	NA	NA	NA	NA	NA	NA	NA	NA	NA	NA	NA	NA	NA	NA	1.13	0.000984	0.0757
GO:0033314	mitotic DNA replication checkpoint	NA	NA	NA	NA	NA	NA	NA	NA	NA	NA	NA	NA	NA	NA	NA	26.94	0.000989	0.0757
