## Supplementary material for "Loss of HMCES is synthetic lethal with APOBEC activity in cancer cells": Tables S2, S3, S6 and S7 in excel format: S7 Table.xlsx

### Sheet: GOPROCESS_pos_score
GO Term	Description	P-value	FDR q-value	Enrichment	N	B	n	b	Genes
GO:1904666	regulation of ubiquitin protein ligase activity	4.48e-05	0.571	20.05	8071	5	322	4	[FZR1 - fizzy/cell division cycle 20 related 1 (drosophila), CDC20B - cell division cycle 20b, PTEN - phosphatase and tensin homolog, UBE2S - ubiquitin-conjugating enzyme e2s]
GO:1904668	positive regulation of ubiquitin protein ligase activity	4.48e-05	0.286	20.05	8071	5	322	4	[FZR1 - fizzy/cell division cycle 20 related 1 (drosophila), CDC20B - cell division cycle 20b, PTEN - phosphatase and tensin homolog, UBE2S - ubiquitin-conjugating enzyme e2s]
GO:0006974	cellular response to DNA damage stimulus	5.05e-05	0.215	3.22	8071	290	164	19	[NCOA6 - nuclear receptor coactivator 6, MSH2 - muts homolog 2, colon cancer, nonpolyposis type 1 (e. coli), TRIP12 - thyroid hormone receptor interactor 12, PSME4 - proteasome (prosome, macropain) activator subunit 4, C1orf86 - chromosome 1 open reading frame 86, WNT1 - wingless-type mmtv integration site family, member 1, DYRK2 - dual-specificity tyrosine-(y)-phosphorylation regulated kinase 2,…
GO:0009059	macromolecule biosynthetic process	8.38e-05	0.267	1.93	8071	328	586	46	[SCAF8 - sr-related ctd-associated factor 8, GPC5 - glypican 5, MED24 - mediator complex subunit 24, PHLDA1 - pleckstrin homology-like domain, family a, member 1, C1orf86 - chromosome 1 open reading frame 86, PTEN - phosphatase and tensin homolog, POU6F2 - pou class 6 homeobox 2, LIG1 - ligase i, dna, atp-dependent, NFIC - nuclear factor i/c (ccaat-binding transcription factor), RPRD2 - regulatio…
GO:0034770	histone H4-K20 methylation	0.000101	0.257	51.63	8071	7	67	3	[SETD8 - set domain containing (lysine methyltransferase) 8, SUV420H1 - suppressor of variegation 4-20 homolog 1 (drosophila), ARID4A - at rich interactive domain 4a (rbp1-like)]
GO:0031145	anaphase-promoting complex-dependent catabolic process	0.000128	0.272	15.5	8071	19	137	5	[PSME3 - proteasome (prosome, macropain) activator subunit 3 (pa28 gamma; ki), FZR1 - fizzy/cell division cycle 20 related 1 (drosophila), PSME4 - proteasome (prosome, macropain) activator subunit 4, CDC20B - cell division cycle 20b, UBE2S - ubiquitin-conjugating enzyme e2s]
GO:0006478	peptidyl-tyrosine sulfation	0.000144	0.262	116.97	8071	2	69	2	[TPST2 - tyrosylprotein sulfotransferase 2, TPST1 - tyrosylprotein sulfotransferase 1]
GO:0110024	positive regulation of cardiac muscle myoblast proliferation	0.000161	0.257	110.56	8071	2	73	2	[MEIS2 - meis homeobox 2, ATF2 - activating transcription factor 2]
GO:0110022	regulation of cardiac muscle myoblast proliferation	0.000161	0.229	110.56	8071	2	73	2	[MEIS2 - meis homeobox 2, ATF2 - activating transcription factor 2]
GO:0002864	regulation of acute inflammatory response to antigenic stimulus	0.000169	0.216	21.38	8071	10	151	4	[CCR7 - chemokine (c-c motif) receptor 7, FUT7 - fucosyltransferase 7 (alpha (1,3) fucosyltransferase), ZP3 - zona pellucida glycoprotein 3 (sperm receptor), CNR1 - cannabinoid receptor 1 (brain)]
GO:0072089	stem cell proliferation	0.0002	0.232	2.91	8071	17	2121	13	[KCNA1 - potassium voltage-gated channel, shaker-related subfamily, member 1 (episodic ataxia with myokymia), SFRP2 - secreted frizzled-related protein 2, PLXNB2 - plexin b2, FRS2 - fibroblast growth factor receptor substrate 2, SHH - sonic hedgehog, WNT1 - wingless-type mmtv integration site family, member 1, WNT3 - wingless-type mmtv integration site family, member 3, WNT5A - wingless-type mmtv…
GO:0110032	positive regulation of G2/MI transition of meiotic cell cycle	0.000211	0.224	109.81	8071	3	49	2	[CDC25A - cell division cycle 25a, CDC25B - cell division cycle 25b]
GO:0110030	regulation of G2/MI transition of meiotic cell cycle	0.000211	0.207	109.81	8071	3	49	2	[CDC25A - cell division cycle 25a, CDC25B - cell division cycle 25b]
GO:0002861	regulation of inflammatory response to antigenic stimulus	0.000252	0.229	19.44	8071	11	151	4	[CCR7 - chemokine (c-c motif) receptor 7, FUT7 - fucosyltransferase 7 (alpha (1,3) fucosyltransferase), ZP3 - zona pellucida glycoprotein 3 (sperm receptor), CNR1 - cannabinoid receptor 1 (brain)]
GO:0071168	protein localization to chromatin	0.000354	0.301	17.9	8071	11	164	4	[MCM8 - minichromosome maintenance complex component 8, MSH2 - muts homolog 2, colon cancer, nonpolyposis type 1 (e. coli), CARM1 - coactivator-associated arginine methyltransferase 1, MCM9 - minichromosome maintenance complex component 9]
GO:0006477	protein sulfation	0.000418	0.296	77.98	8071	3	69	2	[TPST2 - tyrosylprotein sulfotransferase 2, TPST1 - tyrosylprotein sulfotransferase 1]
GO:0032774	RNA biosynthetic process	0.000418	0.28	2.4	8071	153	506	23	[HNF4A - hepatocyte nuclear factor 4, alpha, SCAF8 - sr-related ctd-associated factor 8, NCOA6 - nuclear receptor coactivator 6, MED24 - mediator complex subunit 24, SKI - v-ski avian sarcoma viral oncogene homolog, LIN9 - lin-9 homolog (c. elegans), MTERFD2 - mterf domain containing 2, MED16 - mediator complex subunit 16, GTF2I - general transcription factor iii, SOX9 - sry (sex determining regi…
GO:1905786	positive regulation of anaphase-promoting complex-dependent catabolic process	0.000446	0.284	66.7	8071	2	121	2	[FZR1 - fizzy/cell division cycle 20 related 1 (drosophila), CDC20B - cell division cycle 20b]
GO:1905784	regulation of anaphase-promoting complex-dependent catabolic process	0.000446	0.271	66.7	8071	2	121	2	[FZR1 - fizzy/cell division cycle 20 related 1 (drosophila), CDC20B - cell division cycle 20b]
GO:0034773	histone H4-K20 trimethylation	0.000513	0.297	89.68	8071	4	45	2	[SUV420H1 - suppressor of variegation 4-20 homolog 1 (drosophila), ARID4A - at rich interactive domain 4a (rbp1-like)]
GO:0006281	DNA repair	0.000514	0.285	3.5	8071	183	164	13	[MSH2 - muts homolog 2, colon cancer, nonpolyposis type 1 (e. coli), TRIP12 - thyroid hormone receptor interactor 12, PSME4 - proteasome (prosome, macropain) activator subunit 4, C1orf86 - chromosome 1 open reading frame 86, MCM8 - minichromosome maintenance complex component 8, C17orf53 - chromosome 17 open reading frame 53, SUV420H1 - suppressor of variegation 4-20 homolog 1 (drosophila), FZR1 …
GO:0060061	Spemann organizer formation	0.000542	0.288	57.65	8071	2	140	2	[WNT1 - wingless-type mmtv integration site family, member 1, WNT3 - wingless-type mmtv integration site family, member 3]
GO:0002866	positive regulation of acute inflammatory response to antigenic stimulus	0.000546	0.278	26.73	8071	6	151	3	[CCR7 - chemokine (c-c motif) receptor 7, ZP3 - zona pellucida glycoprotein 3 (sperm receptor), CNR1 - cannabinoid receptor 1 (brain)]
GO:0002863	positive regulation of inflammatory response to antigenic stimulus	0.000546	0.268	26.73	8071	6	151	3	[CCR7 - chemokine (c-c motif) receptor 7, ZP3 - zona pellucida glycoprotein 3 (sperm receptor), CNR1 - cannabinoid receptor 1 (brain)]
GO:0097021	lymphocyte migration into lymphoid organs	0.000591	0.279	53.45	8071	2	151	2	[CCR7 - chemokine (c-c motif) receptor 7, FUT7 - fucosyltransferase 7 (alpha (1,3) fucosyltransferase)]
GO:0045762	positive regulation of adenylate cyclase activity	0.000612	0.279	107.61	8071	6	25	2	[HPCA - hippocalcin, AKAP5 - a kinase (prka) anchor protein 5]
GO:0018023	peptidyl-lysine trimethylation	0.000631	0.278	9.13	8071	10	442	5	[KMT2D - lysine (k)-specific methyltransferase 2d, SUV420H1 - suppressor of variegation 4-20 homolog 1 (drosophila), ARID4B - at rich interactive domain 4b (rbp1-like), ARID4A - at rich interactive domain 4a (rbp1-like), KMT2A - lysine (k)-specific methyltransferase 2a]
GO:0036298	recombinational interstrand cross-link repair	0.000653	0.278	49.21	8071	2	164	2	[MCM8 - minichromosome maintenance complex component 8, MCM9 - minichromosome maintenance complex component 9]
GO:0051254	positive regulation of RNA metabolic process	0.000682	0.281	1.22	8071	706	2435	259	[CREB5 - camp responsive element binding protein 5, TOB1 - transducer of erbb2, 1, HSF2 - heat shock transcription factor 2, PLAC8 - placenta-specific 8, ELK1 - elk1, member of ets oncogene family, GDNF - glial cell derived neurotrophic factor, FLCN - folliculin, ELK4 - elk4, ets-domain protein (srf accessory protein 1), SSBP2 - single-stranded dna binding protein 2, TRIM28 - tripartite motif con…
GO:0030309	poly-N-acetyllactosamine metabolic process	0.0007	0.279	89.68	8071	5	36	2	[B3GALNT1 - beta-1,3-n-acetylgalactosaminyltransferase 1 (globoside blood group), B4GALT5 - udp-gal:betaglcnac beta 1,4- galactosyltransferase, polypeptide 5]
GO:0030311	poly-N-acetyllactosamine biosynthetic process	0.0007	0.271	89.68	8071	5	36	2	[B3GALNT1 - beta-1,3-n-acetylgalactosaminyltransferase 1 (globoside blood group), B4GALT5 - udp-gal:betaglcnac beta 1,4- galactosyltransferase, polypeptide 5]
GO:0045161	neuronal ion channel clustering	0.00089	0.334	4.12	8071	6	1957	6	[KCNIP2 - kv channel interacting protein 2, PICK1 - protein interacting with prkca 1, AGRN - agrin, MTCH1 - mitochondrial carrier 1, GLDN - gliomedin, CNTN2 - contactin 2 (axonal)]
GO:1902680	positive regulation of RNA biosynthetic process	0.000932	0.34	1.22	8071	670	2435	246	[CREB5 - camp responsive element binding protein 5, HSF2 - heat shock transcription factor 2, PLAC8 - placenta-specific 8, ELK1 - elk1, member of ets oncogene family, GDNF - glial cell derived neurotrophic factor, FLCN - folliculin, ELK4 - elk4, ets-domain protein (srf accessory protein 1), SSBP2 - single-stranded dna binding protein 2, TRIM28 - tripartite motif containing 28, LPCAT3 - lysophosph…
GO:1903508	positive regulation of nucleic acid-templated transcription	0.000932	0.33	1.22	8071	670	2435	246	[CREB5 - camp responsive element binding protein 5, HSF2 - heat shock transcription factor 2, PLAC8 - placenta-specific 8, ELK1 - elk1, member of ets oncogene family, GDNF - glial cell derived neurotrophic factor, FLCN - folliculin, ELK4 - elk4, ets-domain protein (srf accessory protein 1), SSBP2 - single-stranded dna binding protein 2, TRIM28 - tripartite motif containing 28, LPCAT3 - lysophosph…
GO:0045935	positive regulation of nucleobase-containing compound metabolic process	0.000936	0.322	1.2	8071	782	2435	283	[TOB1 - transducer of erbb2, 1, CREB5 - camp responsive element binding protein 5, HSF2 - heat shock transcription factor 2, PLAC8 - placenta-specific 8, ELK1 - elk1, member of ets oncogene family, FLCN - folliculin, GDNF - glial cell derived neurotrophic factor, ELK4 - elk4, ets-domain protein (srf accessory protein 1), SSBP2 - single-stranded dna binding protein 2, TRIM28 - tripartite motif con…

### Sheet: GOPROCESS_neg_score
GO Term	Description	P-value	FDR q-value	Enrichment	N	B	n	b	Genes
GO:2000009	negative regulation of protein localization to cell surface	0.000366	1	38.17	8015	10	63	3	[LEPROT - leptin receptor overlapping transcript, ARF6 - adp-ribosylation factor 6, GOPC - golgi-associated pdz and coiled-coil motif containing]
GO:1902774	late endosome to lysosome transport	0.000527	0.357	58.93	8015	2	136	2	[C9orf72 - chromosome 9 open reading frame 72, VPS39 - vacuolar protein sorting 39 homolog (s. cerevisiae)]
GO:1902110	positive regulation of mitochondrial membrane permeability involved in apoptotic process	0.000621	0.399	106.87	8015	6	25	2	[BLOC1S2 - biogenesis of lysosomal organelles complex-1, subunit 2, RHOT1 - ras homolog family member t1]
GO:0097345	mitochondrial outer membrane permeabilization	0.000621	0.38	106.87	8015	6	25	2	[BLOC1S2 - biogenesis of lysosomal organelles complex-1, subunit 2, RHOT1 - ras homolog family member t1]
GO:0016032	viral process	0.000715	0.418	1.51	8015	205	1759	68	[VPRBP - vpr (hiv-1) binding protein, ZMYND11 - zinc finger, mynd-type containing 11, CXCL12 - chemokine (c-x-c motif) ligand 12, BCL2L11 - bcl2-like 11 (apoptosis facilitator), NRP2 - neuropilin 2, ELMO1 - engulfment and cell motility 1, CTBP1 - c-terminal binding protein 1, ATF7IP - activating transcription factor 7 interacting protein, DERL1 - derlin 1, SP100 - sp100 nuclear antigen, MSH6 - mu…
GO:0044403	symbiont process	0.000715	0.4	1.51	8015	205	1759	68	[VPRBP - vpr (hiv-1) binding protein, ZMYND11 - zinc finger, mynd-type containing 11, CXCL12 - chemokine (c-x-c motif) ligand 12, BCL2L11 - bcl2-like 11 (apoptosis facilitator), NRP2 - neuropilin 2, ELMO1 - engulfment and cell motility 1, CTBP1 - c-terminal binding protein 1, ATF7IP - activating transcription factor 7 interacting protein, DERL1 - derlin 1, SP100 - sp100 nuclear antigen, MSH6 - mu…
GO:0043933	protein-containing complex subunit organization	0.000836	0.448	1.41	8015	507	1175	105	[ANP32E - acidic (leucine-rich) nuclear phosphoprotein 32 family, member e, ACOT13 - acyl-coa thioesterase 13, CD2AP - cd2-associated protein, MICAL1 - microtubule associated monooxygenase, calponin and lim domain containing 1, CXCL12 - chemokine (c-x-c motif) ligand 12, NDUFA7 - nadh dehydrogenase (ubiquinone) 1 alpha subcomplex, 7, 14.5kda, DNAAF2 - dynein, axonemal, assembly factor 2, COX7A2 -…
